# gJLS2: An R package for generalized joint location and scale analysis in X-inclusive genome-wide association studies

**DOI:** 10.1101/2021.10.11.463951

**Authors:** Wei Q. Deng, Lei Sun

## Abstract

A joint analysis of location and scale can be a powerful tool in genome-wide association studies to uncover previously overlooked markers that influence a quantitative trait through both mean and variance, as well as to prioritize candidates for gene-environment interactions. This approach has recently been generalized to handle related samples, dosage data, and the analytically challenging X-chromosome. We disseminate the latest advances in methodology through a user-friendly R software package with added functionalities to support genome-wide analysis on individual-level or summary-level data. The implemented R package can be called from PLINK or directly in a scripting environment, to enable a streamlined genome-wide analysis for biobank-scale data. Application results on individual-level and summary-level data highlight the advantage of the joint test to discover more genome-wide signals as compared to a location or scale test alone. We hope the availability of gJLS2 software package will encourage more scale and/or joint analyses in large-scale datasets, and promote the standardized reporting of their *p*-values to be shared with the scientific community.
