## Supplemental Table 1 for "gJLS2: An R package for generalized joint location and scale analysis in X-inclusive genome-wide association studies"

### Sheet: Sheet1
Trait	# SNPs gained	SNP	BP (hg19)	Gene	gL	gS	gJLS
BMI	2	rs12185176	21097117	DNAH3	3.3e-06	0.00023	1.67e-08
		rs330154	21097219	DNAH3	1.5e-07	0.011	3.502e-08
Height	23	rs1566047	51012731		6.1e-08	0.031	3.987e-08
		rs1833236	51235349		9.2e-07	0.0018	3.514e-08
		rs12917626	51245654		3.2e-07	0.0021	1.487e-08
		rs4784733	56899006	SLC12A3	5.2e-08	0.016	1.823e-08
		rs42863	65041432	CDH11	7.8e-08	0.026	4.262e-08
		rs1532418	65116239	CDH11	6.5e-08	0.016	2.255e-08
		rs16968461	65126552	CDH11	1.5e-07	0.013	4.106e-08
		rs13312727	67188443	TRADD	6.3e-08	0.024	3.222e-08
		rs418017	79245145	MAF, WWOX	1.8e-07	0.0086	3.295e-08
		rs368299	79247009	MAF, WWOX	2.1e-07	0.0046	2.102e-08
		rs401994	79247488	MAF	2.9e-07	0.004	2.503e-08
		rs12596105	79249765	MAF	8.2e-08	0.0042	7.849e-09
		rs903193	84898104	CRISPLD2	6.7e-08	0.017	2.459e-08
		rs8056353	89789311	VPS9D1, ZNF276	1.2e-07	0.0034	9.229e-09
		rs2099105	89793555	ZNF276	1.1e-07	0.012	2.831e-08
		rs8058895	89814807	FANCA	7.2e-07	0.0016	2.486e-08
		rs2159116	89831510	FANCA	6.4e-08	0.003	4.488e-09
		rs7190403	89838685	FANCA	5.4e-07	0.0015	1.777e-08
		rs17746039	89856481	FANCA	1.6e-07	0.0014	5.201e-09
		rs17719345	89911681	SPIRE2	7.2e-08	0.0056	9.125e-09
		rs3212345	89982272		8.8e-08	0.0073	1.424e-08
		rs4785755	90037828	AFG3L1P, CENPBD1	9e-07	0.0014	2.708e-08
		rs4785612	90113107	URAHP	3.7e-07	0.0017	1.396e-08
